# Inflammatory Signaling in Pancreatic Cancer Transfers Between a Single-cell RNA Sequencing Atlas and Co-Culture

**DOI:** 10.1101/2022.07.14.500096

**Authors:** Benedict Kinny-Köster, Samantha Guinn, Joseph A. Tandurella, Jacob T. Mitchell, Dimitrios N. Sidiropoulos, Melanie Loth, Melissa R. Lyman, Alexandra B. Pucsek, Toni T. Seppälä, Christopher Cherry, Reecha Suri, Haley Zlomke, Jin He, Christopher L. Wolfgang, Jun Yu, Lei Zheng, David P. Ryan, David T. Ting, Alec Kimmelman, Anuj Gupta, Ludmila Danilova, Jennifer H. Elisseeff, Laura D. Wood, Genevieve Stein-O’Brien, Luciane T. Kagohara, Elizabeth M. Jaffee, Richard A. Burkhart, Elana J. Fertig, Jacquelyn W. Zimmerman

**Affiliations:** Department of Surgery, Johns Hopkins University School of Medicine, Baltimore, MD; Department of Surgery, New York University Grossman School of Medicine, New York, NY; Department of Oncology, Sidney Kimmel Comprehensive Cancer Center, Johns Hopkins University School of Medicine, Baltimore, MD; Convergence Institute, Johns Hopkins University School of Medicine, Baltimore, MD; Bloomberg Kimmel Immunology Institute, Johns Hopkins University School of Medicine, Baltimore, MD; Department of Genetic Medicine, Johns Hopkins School of Medicine, Baltimore, MD; Faculty of Medicine and Health Technology, Tampere University and Tays Cancer Centre, Tampere University Hospital; Translational Tissue Engineering Center, Wilmer Eye Institute, Johns Hopkins School of Medicine, Baltimore, MD; Department of Biomedical Engineering, Johns Hopkins School of Medicine, Baltimore, MD; The Massachusetts General Hospital Cancer Center and Department of Medicine, Harvard Medical School, Boston, Massachusetts; Department of Radiation Oncology at New York University Grossman School of Medicine, NYU Langone Health, New York, New York; Department of Pathology, Johns Hopkins School of Medicine, Baltimore, MD; Department of Neuroscience, Johns Hopkins School of Medicine, Baltimore, MD; Department of Applied Mathematics and Statistics, Whiting School of Engineering, Johns Hopkins University, Baltimore, MD

**Keywords:** pancreatic ductal adenocarcinoma (PDAC), scRNAseq, organoids, cancer associated fibroblasts (CAFs), atlas

## Abstract

Pancreatic ductal adenocarcinoma (PDAC) is an aggressive malignancy characterized by a heterogeneous tumor microenvironment (TME) that is enriched with cancer associated fibroblasts (CAFs)^1^. Cell-cell interactions involving these CAFs promote an immunosuppressive phenotype with altered inflammatory gene expression. While single-cell transcriptomics provides a tool to dissect the complex intercellular pathways that regulate cancer-associated inflammation in human tumors, complementary experimental systems for mechanistic validation remain limited. This study integrated single-cell data from human tumors and novel organoid co-cultures to study the PDAC TME. We derived a comprehensive atlas of PDAC gene expression from six published human single-cell RNA sequencing (scRNA-seq) datasets^2–7^ to characterize intercellular signaling pathways between epithelial tumor cells and CAFs that regulate the inflammatory TME. Analysis of the epithelial cell compartment identified global gene expression pathways that modulate inflammatory signaling and are correlated with CAF composition. We then generated patient-derived organoid-CAF co-cultures to serve as a biological model of the cellular interactions learned from human tissue in the atlas. Transfer learning analysis to additional scRNA-seq data of this co-culture system and mechanistic experiments confirmed the epithelial response to fibroblast signaling. This bidirectional approach of complementary computational and *in vitro* applications provides a framework for future studies identifying important mechanisms of intercellular interactions in PDAC.
