## Supplemental Table 1 for "Inflammatory Signaling in Pancreatic Cancer Transfers Between a Single-cell RNA Sequencing Atlas and Co-Culture"

	pathway	pval	padj	neg.log.q	overlap	size	k/K	MsigDB_Hallmark	overlapGenes
1	HALLMARK_UV_RESPONSE_DN	0.002061721	0.103086039	9.868001494	5	144	0.034722222	UV_RESPONSE_DN	ABCC1, APBB2, MTA1, SCAF8, SMAD7
2	HALLMARK_TGF_BETA_SIGNALING	0.004567301	0.114182518	9.42400385	3	54	0.055555556	TGF_BETA_SIGNALING	SKI, SKIL, SMAD7
3	HALLMARK_ESTROGEN_RESPONSE_EARLY	0.008243955	0.137399243	8.620156596	5	200	0.025	ESTROGEN_RESPONSE_EARLY	NRIP1, SLC26A2, SYT12, TBC1D30, WWC1
4	HALLMARK_NOTCH_SIGNALING	0.016658322	0.20822903	6.814587242	2	32	0.0625	NOTCH_SIGNALING	FZD7, MAML2
5	HALLMARK_APICAL_SURFACE	0.030276734	0.294728563	5.30577773	2	44	0.045454545	APICAL_SURFACE	CROCC, TMEM8B
6	HALLMARK_MITOTIC_SPINDLE	0.035367428	0.294728563	5.30577773	4	199	0.020100503	MITOTIC_SPINDLE	BCR, PCNT, RAPGEF6, TUBGCP6
7	HALLMARK_DNA_REPAIR	0.066251753	0.473226804	3.249306644	3	150	0.02	DNA_REPAIR	AGO4, DGCR8, NPR2
8	HALLMARK_APICAL_JUNCTION	0.125716224	0.488783324	3.108836197	3	199	0.015075377	APICAL_JUNCTION	CLDN11, SDC3, TMEM8B
9	HALLMARK_ANDROGEN_RESPONSE	0.127027187	0.488783324	3.108836197	2	100	0.02	ANDROGEN_RESPONSE	ANKH, SLC26A2
10	HALLMARK_GLYCOLYSIS	0.127083664	0.488783324	3.108836197	3	200	0.015	GLYCOLYSIS	GPC4, IDUA, SDC3
11	HALLMARK_KRAS_SIGNALING_DN	0.127083664	0.488783324	3.108836197	3	200	0.015	KRAS_SIGNALING_DN	IDUA, KMT2D, SKIL
12	HALLMARK_KRAS_SIGNALING_UP	0.127083664	0.488783324	3.108836197	3	200	0.015	KRAS_SIGNALING_UP	AMMECR1, ANKH, TPH1
13	HALLMARK_MYOGENESIS	0.127083664	0.488783324	3.108836197	3	200	0.015	MYOGENESIS	ACSL1, EFS, TCAP
14	HALLMARK_BILE_ACID_METABOLISM	0.152275781	0.51474282	2.884097028	2	112	0.017857143	BILE_ACID_METABOLISM	ABCA6, ACSL1
15	HALLMARK_UNFOLDED_PROTEIN_RESPONSE	0.154422846	0.51474282	2.884097028	2	113	0.017699115	UNFOLDED_PROTEIN_RESPONSE	NOP14, TATDN2
16	HALLMARK_WNT_BETA_CATENIN_SIGNALING	0.229065528	0.715829776	1.451902404	1	42	0.023809524	WNT_BETA_CATENIN_SIGNALING	AXIN2
17	HALLMARK_REACTIVE_OXYGEN_SPECIES_PATHWAY	0.261797816	0.727464362	1.381882777	1	49	0.020408163	REACTIVE_OXYGEN_SPECIES_PATHWAY	ABCC1
18	HALLMARK_APOPTOSIS	0.26188717	0.727464362	1.381882777	2	161	0.01242236	APOPTOSIS	ANKH, SMAD7
19	HALLMARK_MYC_TARGETS_V2	0.301856348	0.79435881	0.999832834	1	58	0.017241379	MYC_TARGETS_V2	TCOF1
20	HALLMARK_ESTROGEN_RESPONSE_LATE	0.350218804	0.833854295	0.7890983	2	200	0.01	ESTROGEN_RESPONSE_LATE	NRIP1, SLC26A2
21	HALLMARK_HYPOXIA	0.350218804	0.833854295	0.7890983	2	200	0.01	HYPOXIA	GPC4, SDC3
22	HALLMARK_PEROXISOME	0.475176528	1	0	1	104	0.009615385	PEROXISOME	ACSL1
23	HALLMARK_PI3K_AKT_MTOR_SIGNALING	0.478424149	1	0	1	105	0.00952381	PI3K_AKT_MTOR_SIGNALING	SMAD2
24	HALLMARK_SPERMATOGENESIS	0.567075326	1	0	1	135	0.007407407	SPERMATOGENESIS	PARP2
25	HALLMARK_FATTY_ACID_METABOLISM	0.622390752	1	0	1	157	0.006369427	FATTY_ACID_METABOLISM	ACSL1
26	HALLMARK_UV_RESPONSE_UP	0.624730552	1	0	1	158	0.006329114	UV_RESPONSE_UP	PARP2
27	HALLMARK_IL2_STAT5_SIGNALING	0.709190903	1	0	1	199	0.005025126	IL2_STAT5_SIGNALING	LRRC8C
28	HALLMARK_XENOBIOTIC_METABOLISM	0.709190903	1	0	1	199	0.005025126	XENOBIOTIC_METABOLISM	ACOX3
29	HALLMARK_ALLOGRAFT_REJECTION	0.710994783	1	0	1	200	0.005	ALLOGRAFT_REJECTION	EIF4G3
30	HALLMARK_E2F_TARGETS	0.710994783	1	0	1	200	0.005	E2F_TARGETS	KPNA2
31	HALLMARK_G2M_CHECKPOINT	0.710994783	1	0	1	200	0.005	G2M_CHECKPOINT	KPNA2
32	HALLMARK_HEME_METABOLISM	0.710994783	1	0	1	200	0.005	HEME_METABOLISM	FOXJ2
33	HALLMARK_INTERFERON_GAMMA_RESPONSE	0.710994783	1	0	1	200	0.005	INTERFERON_GAMMA_RESPONSE	RAPGEF6
34	HALLMARK_MYC_TARGETS_V1	0.710994783	1	0	1	200	0.005	MYC_TARGETS_V1	KPNA2
35	HALLMARK_ADIPOGENESIS	1	1	0	0	200	0	ADIPOGENESIS
36	HALLMARK_ANGIOGENESIS	1	1	0	0	36	0	ANGIOGENESIS
37	HALLMARK_CHOLESTEROL_HOMEOSTASIS	1	1	0	0	74	0	CHOLESTEROL_HOMEOSTASIS
38	HALLMARK_COAGULATION	1	1	0	0	138	0	COAGULATION
39	HALLMARK_COMPLEMENT	1	1	0	0	200	0	COMPLEMENT
40	HALLMARK_EPITHELIAL_MESENCHYMAL_TRANSITION	1	1	0	0	200	0	EPITHELIAL_MESENCHYMAL_TRANSITION
41	HALLMARK_HEDGEHOG_SIGNALING	1	1	0	0	36	0	HEDGEHOG_SIGNALING
42	HALLMARK_IL6_JAK_STAT3_SIGNALING	1	1	0	0	87	0	IL6_JAK_STAT3_SIGNALING
43	HALLMARK_INFLAMMATORY_RESPONSE	1	1	0	0	200	0	INFLAMMATORY_RESPONSE
44	HALLMARK_INTERFERON_ALPHA_RESPONSE	1	1	0	0	97	0	INTERFERON_ALPHA_RESPONSE
45	HALLMARK_MTORC1_SIGNALING	1	1	0	0	200	0	MTORC1_SIGNALING
46	HALLMARK_OXIDATIVE_PHOSPHORYLATION	1	1	0	0	200	0	OXIDATIVE_PHOSPHORYLATION
47	HALLMARK_P53_PATHWAY	1	1	0	0	200	0	P53_PATHWAY
48	HALLMARK_PANCREAS_BETA_CELLS	1	1	0	0	40	0	PANCREAS_BETA_CELLS
49	HALLMARK_PROTEIN_SECRETION	1	1	0	0	96	0	PROTEIN_SECRETION
50	HALLMARK_TNFA_SIGNALING_VIA_NFKB	1	1	0	0	200	0	TNFA_SIGNALING_VIA_NFKB
